# Feeding-state dependent neuropeptidergic modulation of reciprocally interconnected inhibitory neurons biases sensorimotor decisions in *Drosophila*

**DOI:** 10.1101/2023.12.26.573306

**Authors:** Eloïse de Tredern, Dylan Manceau, Alexandre Blanc, Panagiotis Sakagiannis, Chloe Barre, Victoria Sus, Francesca Viscido, Md Amit Hasan, Sandra Autran, Martin Nawrot, Jean-Baptiste Masson, Tihana Jovanic

## Abstract

Animals’ feeding state changes behavioral priorities and thus influences even non-feeding related decisions. How is the feeding state information transmitted to non-feeding related circuits and what are the circuit mechanisms involved in biasing non-feeding related decisions remains an open question. By combining calcium imaging, neuronal manipulations, behavioral analysis and computational modeling, we determined that the competition between different aversive responses to mechanical cues is biased by feeding state changes. We found that this is achieved by differential modulation of two different types of reciprocally connected inhibitory neurons promoting opposing actions. This modulation results in a more frequent active type of response and less frequently a protective type of response if larvae are fed sugar compared to when they are fed a balanced diet. The information about the internal state is conveyed to the inhibitory neurons through homologues of the vertebrate neuropeptide Y known to be involved in regulating feeding behavior.
