## Supplementary Table 1 for "Feeding-state dependent neuropeptidergic modulation of reciprocally interconnected inhibitory neurons biases sensorimotor decisions in *Drosophila*": Supplementary Table 1 - Resource table.xlsx

### Sheet: Drosophila lines
Experimental Models: Drosophila, FLY STOCKS	SOURCE	IDENTIFIER
w1118(5905); +; pJFRC12-10XUAS-IVS-myr::GFP in attP2	Bloomington	32197
CantonS
y w;;attP2	Pfeiffer et al, 2008, 10
y w; attP40; attP2	Pfeiffer et al, 2010
w+; UAS-TNTe	Sweeney et al, 1995
20XUAS-CsChrimson-mVenus trafficked in attP18	Bloomington	55134
w[1118]; P{y[+t7.7] w[+mC]=GMR61D08-GAL4}attP2	Bloomington	39272
w[1118]; CG10342-RNAi	VDRC	108772
y[1] w[*]; P{w[+mC]=NPF-GAL4.1}2	Bloomington	25681
SS01635 (R11H10-p65.AD}attP40;R10H10-GAL4.DBD}attP2/)	Gift from Marta Zlatic
P{y[+t7.7] w[+mC]=R55C05-p65.AD}attP40/Cyo tb ; P{y[+t7.7] w[+mC]=R34G01-GAL4.DBD}attP2/Tm6 tb sb	This paper
w[1118]; P{y[+t7.7] w[+mC]=R82F03-p65.AD}attP40; P{y[+t7.7] w[+mC]=R34G01-GAL4.DBD}attP2	Bloomington	86674
w[1118]; P{y[+t7.7] w[+mC]=R55C05-p65.AD}attP40	Bloomington	68650
SS00888	Jovanic et al, 2016
LK-GAL4 [ChII]	gift from P. Herrero, Madrid, Spain
w[1118]; CG1174-RNAi	VDRC	107663
w[1118]; empty RNAi-TK	VDRC	60000
w-;LexAop Kir (VIE260B);	Feng et al, 2014
w[*]; P{w[+mC]=Gr43a-GAL4.0.5}9; Dr[1]/TM3, Sb[1]	Bloomington	57636
w[1118]; P{y[+t7.7] w[+mC]=GMR20B01-GAL4}attP2	Bloomington	48877
SS00739	Jovanic et al, 2016
SS00918	Jovanic et al, 2016
pGP-JFRC7-20XUAS-IVS-GCaMP6s 15.641 in VK00005	Bloomington	42749
w[1118]; P{y[+t7.7] w[+mC]=GMR61D08-lexA}attP40	Bloomington	52722
w[1118]; P{y[+t7.7] w[+mC]=GMR38H09-lexA}attP40	Bloomington	54102
w*; 38H09-LexA (AttP40) ; 20xUAS-CsChrimson-mCherry-trafficked in su(Hw)attP1 (3015633), 13xLexAop2-IVS-GCaMP6s-p10 50.641 in VK5	this paper
w[1118]; P{y[+t7.7] w[+mC]=13XLexAop2-IVS-GCaMP6s-p10}su(Hw)attP1	Bloomington	44274
w-; GMR-55C05-LexA (attP40)	Bloomington	54897
w-; GMR-55C05-LexA (attP40); 20xUAS-CsChrimson-mCherry-trafficked in su(Hw)attP1 (3015633), 13xLexAop2-IVS-GCaMP6s-p10 50.641 in VK5	this paper
w-; GMR-55C05-LexA (attP40); LexAop-GCaMP6s, UAS-TNT	this paper
w-; GMR-38H09-LexA (attP40); LexAop-GCaMP6s, UAS-TNT	this paper
w[1118]; TI{w[+mC]=lexA::p65}NPF[lexA]/TM6B, Tb[1]	Bloomington	83720
w; 60E02-LexA; UAS-Chrimson-mCherry, LexAop GCAMP6s	this paper
w[1118]; P{y[+t7.7] w[+mC]=GMR60E02-lexA}attP40	Bloomington	54905
20B01-LexAp65 (JK22c); 20xUAS-CsChrimson-mCherry-trafficked in su(Hw)attP1 (3015633), 13xLexAop2-IVS-GCaMP6s-p10 50.641 in VK5	Jovanic et al, 2016
w*; UAS-GCaMP6s, LexAopjRGeco1a ; sNPFR-T2AGal4	this paper
w-;sNPF-R/TM6-Tb(T2A-GAL4)	Bloomington	84691
pGP-JFRC7-20XUAS-IVS-GCaMP6s 15.641 in attP40	Bloomington	42746
w[*]; P{y[+t7.7] w[+mC]=13XLexAop2-IVS-NES-jRGECO1a-p10}su(Hw)attP5	Bloomington	64426
UAS-GCamP6s, LexAopjRGeco1a ; TI{2A-lexA::GAD}NPFR[2A-AC.lexA]	this paper
w[*];; TI{2A-lexA::GAD}NPFR[2A-AC.lexA]	Bloomington	84423
w[1118]; P{y[+t7.7] w[+mC]=GMR55C05-GAL4}attP2	Bloomington	39106
w[1118]; P{y[+t7.7] w[+mC]=GMR22E09-GAL4}attP2	Bloomington	49874
w-; ; UAS-GCamp6s, 22E09-Gal4/TM6, Tb, Sb	this paper
w-;;UAS-GCaMP6s (VK0005), LexAop-TNT/TM3,Sb	this paper
w*; 55C05-LexA (AttP40); 22E09-Gal4 (AttP2)	this paper
w*; 38H09-LexA (AttP40), 13xLexAop2-IVS-GCaMP6s (AttP5)/CyO; UAS-TNT/TM3,Sb	this paper
pGP-JFRC7-20XUAS-IVS-GCaMP6s 15.641 in attP40 ; TI{w[+mC]=lexA::p65}NPF[lexA], P{y[+t7.7] w[+mC]=GMR22E09-GAL4}attP2	this paper
w*; UAS-GCaMP6s [w+] (attP40) ; UAS-sNPFR RNAi JF02657 [y+] (attP2)	this paper
w[*]; P{w[+mC]=UAS-TeTxLC.tnt}R3	Bloomington	28997
20xUAS-CsChrimson-mCherry-trafficked in su(Hw)attP1	Franconville et. al 2018
y*w*;; UAS-RNAi sNPFR JF02657 in attP2	Bloomington	27507
w[1118]; P{y[+t7.7] w[+mC]=13XLexAop2-IVS-GCaMP6s-SV40}su(Hw)attP5	Bloomington	44589
w-;; LexAop-GCaMP6s (su(Hw)attP1), UAS-TNT	this paper

### Sheet: Antibodies and Sofwares
PRIMARY ANTIBODIES
species, target	reference
chicken anti-GFP	Invitrogen A10262
mouse anti-CHAT	DSHB 4B1-c (concentrate)
rabbit anti-GABA	SIGMA A2052
rabbit anti-DVGLUT	gift from Hermann Aberle
rabbit anti-mCherry	Biovision 5993-100 (abcam)
rabbit anti-DsRed	Clontech 632496
SECONDARY ANTIBODIES
species, target, coupled-fluorophore	reference
goat anti-chicken AlexA Fluor 488	Abcam ab150169
goat anti-mouse Alexa Fluor 647	Jackson Immuno Research 115-605-003
goat anti-rabbit Alexa Fluor 647	Jackson Immuno Research 111-605-003
goat anti-rabbit Cy3	Jackson Immuno Research 111-165-144
donkey anti-rat Cy3	Jackson Immuno Research 712-165-153
SOFTWARES
Name	Source	Identifier
MWT (multiworm tracker) Swierczek et al., 2011	http://sourceforge.net/projects/mwt	Swierczek et al., 2011
MATLAB	Mathworks
Fiji	(http://fiji.sc/)
