## Supplementary Table 2 for "Feeding-state dependent neuropeptidergic modulation of reciprocally interconnected inhibitory neurons biases sensorimotor decisions in *Drosophila*": Supplementary Table 2 - Pvalues_locomotion_analysis.xlsx

### Sheet: Sheet1
	1h30 treatment: sucrose feeding and starvation (Figure 1)	Rehydration after 1h30 sucrose feeding (Figure S1)	Refeeding after 5h starvation (Figure S1)	5h treatment: sucrose feeding and starvation (Figure S1)	18h treatment: sucrose feeding and starvation (Figure S1)	DM-NPF control (Figure 6)	DM-NPF NPF-RNAi (Figure 6)
dispersion_0_60_max	{('Fed', 'Starved'): 0.010636025387938577, ('Fed', 'Sucrose'): 0.0010701662277571842, ('Starved', 'Sucrose'): 0.44933858952413974}	('Fed', 'Sucrose'): 0.0023756806977405843, ('Fed', 'Sucrose -rehydrated'): 0.00466483248662362, ('Sucrose', 'Sucrose -rehydrated'): 0.7130017088233851}	{('Fed', 'Refed'): 0.07050992638086687, ('Fed', 'Starved'): 0.028002105926110875, ('Refed', 'Starved'): 0.0004026086290060612}	{('Fed', 'Starved'): 6.443975470238881e-11, ('Fed', 'Sucrose'): 4.886796519697245e-08, ('Starved', 'Sucrose'): 0.00047761693531717076}	{('Fed', 'Starved'): 1.0017762026156032e-05, ('Fed', 'Sucrose'): 1.8858025867674605e-05, ('Starved', 'Sucrose'): 0.44144474513540266}	{('Fed', 'Starved'): 0.0010895448496188757, ('Fed', 'Sucrose'): 0.022821877040388044, ('Starved', 'Sucrose'): 0.06535778162080147}	{('Fed', 'Starved'): 0.02078903405648433, ('Fed', 'Sucrose'): 0.001075269640810188, ('Starved', 'Sucrose'): 0.8064403129718858}
scaled_velocity_mean	{('Fed', 'Starved'): 3.9651337053709037e-16, ('Fed', 'Sucrose'): 1.1342253200145694e-06, ('Starved', 'Sucrose'): 0.001313532955459089}	('Fed', 'Sucrose'): 3.675273595879427e-05, ('Fed', 'Sucrose -rehydrated'): 0.017776336240494447, ('Sucrose', 'Sucrose -rehydrated'): 0.056350896002074435}	{('Fed', 'Refed'): 0.5726932555092525, ('Fed', 'Starved'): 0.00080522057766134, ('Refed', 'Starved'): 0.05642248990738772}	{('Fed', 'Starved'): 2.565213830763292e-35, ('Fed', 'Sucrose'): 2.4823594347029604e-09, ('Starved', 'Sucrose'): 2.190328585563031e-12}	{('Fed', 'Starved'): 3.739177940037455e-21, ('Fed', 'Sucrose'): 1.2192820863680865e-25, ('Starved', 'Sucrose'): 0.19193146445222808}	{('Fed', 'Starved'): 1.25827805917181e-08, ('Fed', 'Sucrose'): 0.07993060375775651, ('Starved', 'Sucrose'): 3.2975166027815934e-05}	{('Fed', 'Starved'): 0.11850555601149995, ('Fed', 'Sucrose'): 0.8459481918892605, ('Starved', 'Sucrose'): 0.0795848672050169}
tortuosity_20_mean	{('Fed', 'Starved'): 3.3161888955878886e-23, ('Fed', 'Sucrose'): 2.8463471209494604e-06, ('Starved', 'Sucrose'): 9.848704063875244e-09}	('Fed', 'Sucrose'): 0.013575868063905795, ('Fed', 'Sucrose -rehydrated'): 0.015869425791084392, ('Sucrose', 'Sucrose -rehydrated'): 0.745308586370762}	{('Fed', 'Refed'): 0.4200827651964101, ('Fed', 'Starved'): 0.00028074747161132494, ('Refed', 'Starved'): 0.0004642154264928833}	{('Fed', 'Starved'): 3.501090624226119e-34, ('Fed', 'Sucrose'): 6.284624293662224e-18, ('Starved', 'Sucrose'): 0.00013218894569987514}	{('Fed', 'Starved'): 6.648636497944735e-08, ('Fed', 'Sucrose'): 0.8366354215933847, ('Starved', 'Sucrose'): 1.5724134154592691e-06}	{('Fed', 'Starved'): 3.943694137151845e-09, ('Fed', 'Sucrose'): 0.2953549336028197, ('Starved', 'Sucrose'): 4.484611961541138e-07}	{('Fed', 'Starved'): 0.4826535286418555, ('Fed', 'Sucrose'): 9.82240182771216e-10, ('Starved', 'Sucrose'): 2.454136118760144e-07}
run_dur_ratio	{('Fed', 'Starved'): 1.103272027707432e-12, ('Fed', 'Sucrose'): 1.2184586198145613e-05, ('Starved', 'Sucrose'): 0.0035731944961562736}	('Fed', 'Sucrose'): 5.4610432277896605e-05, ('Fed', 'Sucrose -rehydrated'): 0.16050494489158526, ('Sucrose', 'Sucrose -rehydrated'): 0.008909558313370525}	{('Fed', 'Refed'): 0.557305402140231, ('Fed', 'Starved'): 0.016931330728632024, ('Refed', 'Starved'): 0.037737019569728435}	{('Fed', 'Starved'): 1.9233033095694068e-29, ('Fed', 'Sucrose'): 1.2745881351667945e-05, ('Starved', 'Sucrose'): 3.92204427457192e-09}	{('Fed', 'Starved'): 2.8332389442578798e-16, ('Fed', 'Sucrose'): 1.9009769680155573e-22, ('Starved', 'Sucrose'): 0.04589542481189734}	{('Fed', 'Starved'): 3.711649215400932e-12, ('Fed', 'Sucrose'): 0.2542262014507042, ('Starved', 'Sucrose'): 2.6278741191314543e-09}	{('Fed', 'Starved'): 0.9919980143697339, ('Fed', 'Sucrose'): 1.920930275064514e-05, ('Starved', 'Sucrose'): 0.0009968809799085555}
