## Supplementary Table 4 for "Feeding-state dependent neuropeptidergic modulation of reciprocally interconnected inhibitory neurons biases sensorimotor decisions in *Drosophila*": Supplementary Table 4 - Behavioral_probabilites_and_pvalues.xlsx

### Sheet: Fig.1
Numbers of larvae
		AttP2>UAS-TNT Fed	AttP2>UAS-TNT Fed on sucrose				AttP2>UAS-TNT Fed	AttP2>UAS-TNT Fed on sucrose
Number of larvae 5 s	Total	629	592		Number of larvae 5 s	Total	704	771
	Hunch	227	169			Hunch	255	255
	Static bend	186	139			Static bend	211	167
Number of larvae 20 s baseline	Total	412	406		Number of larvae 20 s baseline	Total	471	577
	Head-Cast	151	132			Head-Cast	180	181
Number of larvae 5 s mean	Total	589	544		Number of larvae 5 s mean	Total	661	717
	Head-Cast	218	207			Head-Cast	248	271
Number of transitions 5 s		2050	1804		Number of transitions 5 s		2304	2456
P-Values
Action compared		P-value Comparison cumulative probabilities AttP2>UAS-TNT Fed and AttP2>UAS-TNT Fed on sucrose			Action compared	P-value Comparison cumulative probabilities AttP2>UAS-TNT Fed and AttP2>UAS-TNT Starved
Static Bend		0.0160934			Static Bend	0.00026017
Hunch		0.00490116			Hunch	0.204246
P-Value Mean Head-Cast over 5s		0.038			P-Value Mean Head-Cast over 5s	0.004

### Sheet: Fig.2
Numbers of larvae
		GMR_61D08>UAS-Chrimson Fed	GMR_61D08>UAS-Chrimson Fed on sucrose
Number of larvae 2 s	Total	192	168
	Hunch	100	65
Number of larvae 40 s baseline	Total	71	89
	Bend	18	16
Number of larvae 10 s mean	Total	158	149
	Bend	80	128
P-Values
Action compared		P-value Comparison cumulative probabilities GMR_61D08>UAS-Chrimson Fed and GMR_61D08>UAS-Chrimson Fed on sucrose
Hunch		0.0109493
P-Value Mean Bend over 10s		0.039

### Sheet: Fig.7
Numbers of larvae
		Handle-b Control	Handle-b sNPFR RNAi				Griddle-2 Control	Griddle-2 sNPFR RNAi
Number of larvae 5 s	Total	260	210		Number of larvae 5 s	Total	260	438
	Hunch	158	96			Hunch	158	201
	Static bend	84	58			Static bend	84	87
Number of larvae 20 s baseline	Total	133	118		Number of larvae 20 s baseline	Total	133	249
	Head-Cast	49	43			Head-Cast	49	87
Number of larvae 5 s mean	Total	243	185		Number of larvae 5 s mean	Total	243	400
	Head-Cast	100	77			Head-Cast	100	180
Number of transitions 5 s		846	561		Number of transitions 5 s		846	1262
P-Values
Action compared	P-value Comparison cumulative probabilities Control and RNAi				Action compared	P-value Comparison cumulative probabilities Control and RNAi
Static Bend	0.271091				Static Bend	0.000219024
Hunch	0.00113005				Hunch	0.000143225
P-Value Mean Head-Cast over 5s	0.108				P-Value Mean Head-Cast over 5s	0.256

### Sheet: Fig.S1
Numbers of larvae
		AttP2>UAS-TNT Fed 5h	AttP2>UAS-TNT Fed on sucrose 5h				AttP2>UAS-TNT Fed 5h	AttP2>UAS-TNT Starved 5h
Number of larvae 5 s	Total	335	281		Number of larvae 5 s	Total	335	301
	Hunch	133	79			Hunch	133	104
	Static bend	55	44			Static bend	55	42
Number of larvae 20 s baseline	Total	206	191		Number of larvae 20 s baseline	Total	206	234
	Head-Cast	79	60			Head-Cast	79	70
Number of larvae 5 s mean	Total	275	233		Number of larvae 5 s mean	Total	275	278
	Head-Cast	106	87			Head-Cast	106	111
Number of transitions 5 s		1052	895		Number of transitions 5 s		1052	910
P-Values
Action compared	P-value Comparison cumulative probabilities AttP2>UAS-TNT Fed 5h and AttP2>UAS-TNT Fed on sucrose 5h				Action compared	P-value Comparison cumulative probabilities AttP2>UAS-TNT Fed 5h and AttP2>UAS-TNT Starved 5h
Static Bend	0.798216				Static Bend	0.798216
Hunch	0.00256897				Hunch	0.00256897
P-Value Mean Head-Cast over 5s	0.053				P-Value Mean Head-Cast over 5s	0.016

### Sheet: Fig.S2
Numbers of larvae
		GMR_61D08>UAS-Chrimson Fed	GMR_61D08>UAS-Chrimson Starved
Number of larvae 2 s	Total	192	157
	Hunch	100	67
Number of larvae 40 s baseline	Total	71	84
	Bend	18	9
Number of larvae 10 s mean	Total	158	144
	Bend	80	66
P-Values
Action compared		P-value Comparison cumulative probabilities GMR_61D08>UAS-Chrimson Fed and GMR_61D08>UAS-Chrimson Starved
Hunch		0.0800582
P-Value Mean Bend over 10s		0.032
