## Supplementary Table 5 for "Feeding-state dependent neuropeptidergic modulation of reciprocally interconnected inhibitory neurons biases sensorimotor decisions in *Drosophila*": Supplementary Table 5 - Behavior_transition_probabilities_and_pvalues.xlsx

### Sheet: Fig.1
Transition probabilities during the first five seconds following stimulus onset
AttP2>UAS-TNT Fed										AttP2>UAS-TNT Fed
	run_large	Head-Cast	Static bend	stop_large	Back	small_motion	Hunch				run_large	Head-Cast	Static bend	stop_large	Back	small_motion	Hunch
run_large	0	0.052356	0.0314136	0.0837696	0.0366492	0.424084	0.371728			run_large	0	0.0377358	0.0283019	0.0754717	0.0283019	0.45283	0.377358
Head-Cast	0.0429185	0	0.00214592	0.0300429	0.293991	0.283262	0.0922747			Head-Cast	0.0426357	0	0.00193798	0.0290698	0.292636	0.300388	0.0988372
Static bend	0	0	0	0.035461	0.333333	0.425532	0.0212766			Static bend	0	0.00609756	0	0.0487805	0.317073	0.420732	0.0487805
stop_large	0.0235294	0.0588235	0.0941176	0	0.305882	0.505882	0			stop_large	0.0185185	0.0925926	0.0833333	0	0.305556	0.490741	0
Back	0.0060423	0.589124	0.175227	0.0271903	0	0.18429	0.0120846			Back	0.00280899	0.567416	0.182584	0.0337079	0	0.199438	0.00842697
small_motion	0.034	0.318	0.12	0.112	0.342	0	0.066			small_motion	0.0295139	0.317708	0.126736	0.130208	0.324653	0	0.0625
Hunch	0.00440529	0.378855	0.101322	0.0220264	0.180617	0.30837	0			Hunch	0.00393701	0.385827	0.110236	0.019685	0.169291	0.307087	0
AttP2>UAS-TNT Fed on sucrose										AttP2>UAS-TNT Starved
	run_large	Head-Cast	Static bend	stop_large	Back	small_motion	Hunch				run_large	Head-Cast	Static bend	stop_large	Back	small_motion	Hunch
run_large	0	0.0675676	0.027027	0.0720721	0.0720721	0.5	0.256757			run_large	0	0.0584615	0.0184615	0.0430769	0.0615385	0.547692	0.267692
Head-Cast	0.037037	0	0	0.0271605	0.281481	0.291358	0.0666667			Head-Cast	0.0807087	0	0.0019685	0.0393701	0.283465	0.261811	0.0610236
Static bend	0	0	0	0.0824742	0.247423	0.298969	0.0412371			Static bend	0	0	0	0.0703125	0.242188	0.382812	0.0390625
stop_large	0	0.121951	0.0121951	0	0.182927	0.54878	0			stop_large	0.00884956	0.0973451	0.0707965	0	0.238938	0.548673	0
Back	0.0187266	0.561798	0.153558	0.0299625	0	0.213483	0.00749064			Back	0.00549451	0.618132	0.118132	0.0412088	0	0.197802	0.0137363
small_motion	0.0336323	0.352018	0.11435	0.121076	0.320628	0	0.0426009			small_motion	0.033123	0.337539	0.0867508	0.121451	0.324921	0	0.0757098
Hunch	0.0178571	0.440476	0.113095	0.00595238	0.184524	0.238095	0			Hunch	0.015748	0.38189	0.0866142	0.011811	0.216535	0.267717	0
AttP2>UAS-TNT Ratio Fed on sucrose/Fed										AttP2>UAS-TNT Ratio Starved/Fed
	run_large	Head-Cast	Static bend	stop_large	Back	small_motion	Hunch				run_large	Head-Cast	Static bend	stop_large	Back	small_motion	Hunch
run_large	#DIV/0!	1.29054	0.86036	0.86036	1.96654	1.17901	0.690712			run_large	#DIV/0!	1.54923	0.652308	0.570769	2.17436	1.20949	0.709385
Head-Cast	0.862963	n/a	0	0.904056	0.957448	1.02858	0.722481			Head-Cast	1.89298	#DIV/0!	1.01575	1.35433	0.96866	0.871577	0.617415
Static bend	#DIV/0!	n/a	n/a	2.32577	0.742268	0.702577	1.93814			Static bend	#DIV/0!	0	#DIV/0!	1.44141	0.763822	0.909873	0.800781
stop_large	0	2.07317	0.129573	#DIV/0!	0.59803	1.0848	#DIV/0!			stop_large	0.477876	1.05133	0.849558	#DIV/0!	0.781979	1.11805	#DIV/0!
Back	3.09925	0.953616	0.87634	1.10196	#DIV/0!	1.15841	0.61985			Back	1.95604	1.08938	0.646999	1.22253	#DIV/0!	0.991797	1.63004
small_motion	0.989185	1.10697	0.952915	1.08104	0.937508	#DIV/0!	0.645468			small_motion	1.12229	1.06242	0.684499	0.932744	1.00083	#DIV/0!	1.21136
Hunch	4.05357	1.16265	1.1162	0.270238	1.02163	0.772109	#DIV/0!			Hunch	4	0.989796	0.785714	0.6	1.27907	0.871795	#DIV/0!
P-Values Comparison Fed and Fed on sucrose										P-Values Comparison Fed and Starved
	run_large	Head-Cast	Static bend	stop_large	Back	small_motion	Hunch				run_large	Head-Cast	Static bend	stop_large	Back	small_motion	Hunch
run_large	0	0.0431615	0.456234	0.172309	9.73079e-07	2.24439e-06	1.94652e-14			run_large	0	0.000811255	0.0232466	2.1157e-06	3.55801e-08	5.8554e-11	5.42663e-16
Head-Cast	0.361534	0	0.0604988	0.568105	0.390747	0.576419	0.00340229			Head-Cast	5.40479e-08	0	0.811973	0.0489682	0.486054	0.00309678	1.35933e-06
Static bend	0	0	0	4.19006e-10	4.92681e-09	3.96202e-16	0.000437436			Static bend	0	0.000109371	0	0.00151267	7.96912e-09	0.00777299	0.108224
stop_large	6.14837e-11	6.70078e-12	1.93823e-28	0	1.20879e-18	0.00774297	0			stop_large	0.00393414	0.567215	0.106106	0	2.4561e-07	6.30101e-05	0
Back	0.00021028	0.0820595	0.0717996	0.626446	0	0.02405	0.169895			Back	0.141452	0.000362192	4.02136e-10	0.187658	0	0.87845	0.0658954
small_motion	0.954659	0.025767	0.575962	0.403294	0.156247	0	0.00164318			small_motion	0.49247	0.145241	7.482e-06	0.355988	0.984387	0	0.0724625
Hunch	5.56875e-05	0.000101577	0.2441	4.06039e-05	0.742128	1.24337e-06	0			Hunch	3.5982e-05	0.780591	0.00641436	0.0313545	3.62264e-05	0.00268807	0

### Sheet: Fig.7C
Transition probabilities during the first five seconds following stimulus onset
Handle-b Control
	run_large	Head-Cast	Static bend	stop_large	Back	small_motion	Hunch
run_large	0	0.0406504	0.0162602	0.0162602	0.0243902	0.162602	0.739837
Head-Cast	0.0264901	0	0	0.0397351	0.344371	0.238411	0.165563
Static bend	0	0	0	0.0909091	0.254545	0.363636	0.0181818
stop_large	0	0.212121	0.0606061	0	0.363636	0.333333	0
Back	0.0138889	0.576389	0.236111	0.0277778	0	0.131944	0.0138889
small_motion	0.0258065	0.341935	0.0903226	0.0709677	0.36129	0	0.103226
Hunch	0.0127389	0.318471	0.146497	0.044586	0.248408	0.229299	0
Handle-b sNPFR RNAi
	run_large	Head-Cast	Static bend	stop_large	Back	small_motion	Hunch
run_large	0	0.04	0.0266667	0	0	0.266667	0.666667
Head-Cast	0.150794	0	0	0.00793651	0.349206	0.166667	0.0952381
Static bend	0	0	0	0.0740741	0.185185	0.37037	0.037037
stop_large	0	0.0833333	0.166667	0	0.0833333	0.583333	0
Back	0	0.621951	0.121951	0.0243902	0	0.170732	0.0609756
small_motion	0.0636364	0.272727	0.190909	0.0545455	0.290909	0	0.1
Hunch	0.0104167	0.416667	0.104167	0.0104167	0.104167	0.34375	0
Ratio sNPFR-RNAi /Control
	run_large	Head-Cast	Static bend	stop_large	Back	small_motion	Hunch
run_large	#DIV/0!	0.984	1.64	0	0	1.64	0.901099
Head-Cast	5.69246	n/a	n/a	0.199735	1.01404	0.699074	0.575238
Static bend	#DIV/0!	n/a	n/a	0.814815	0.727513	1.01852	2.03704
stop_large	#DIV/0!	0.392857	2.75	#DIV/0!	0.229167	1.75	#DIV/0!
Back	0	1.07905	0.516499	0.878049	#DIV/0!	1.29397	4.39024
small_motion	2.46591	0.797599	2.11364	0.768595	0.805195	#DIV/0!	0.96875
Hunch	0.817708	1.30833	0.711051	0.233631	0.419338	1.49913	#DIV/0!
P-Values Comparison Control and RNAi
	run_large	Head-Cast	Static bend	stop_large	Back	small_motion	Hunch
run_large	0	0.927132	0.18778	0.00219726	0.00017001	2.07606e-06	0.00299252
Head-Cast	3.43161e-18	0	0	0.000180034	0.834725	0.00133201	0.000150072
Static bend	0	0	0	0.286419	0.00256311	0.798449	0.0219197
stop_large	0	1.63015e-10	9.15374e-11	0	2.09891e-32	2.23288e-20	0
Back	0.00461132	0.0903228	7.13024e-08	0.69896	0	0.0450298	1.63233e-06
small_motion	0.000421984	0.00642192	3.60879e-08	0.242144	0.00557079	0	0.85459
Hunch	0.698128	0.000145032	0.0181058	0.000304841	1.2489e-11	2.37959e-06	0

### Sheet: Fig.7F
Transition probabilities during the first five seconds following stimulus onset
Griddle-2 Control
	run_large	Head-Cast	Static bend	stop_large	Back	small_motion	Hunch
run_large	0	0.0406504	0.0162602	0.0162602	0.0243902	0.162602	0.739837
Head-Cast	0.0264901	0	0	0.0397351	0.344371	0.238411	0.165563
Static bend	0	0	0	0.0909091	0.254545	0.363636	0.0181818
stop_large	0	0.212121	0.0606061	0	0.363636	0.333333	0
Back	0.0138889	0.576389	0.236111	0.0277778	0	0.131944	0.0138889
small_motion	0.0258065	0.341935	0.0903226	0.0709677	0.36129	0	0.103226
Hunch	0.0127389	0.318471	0.146497	0.044586	0.248408	0.229299	0
Griddle-2 sNPFR RNAi
	run_large	Head-Cast	Static bend	stop_large	Back	small_motion	Hunch
run_large	0	0.0601504	0.0075188	0.0225564	0.075188	0.270677	0.56391
Head-Cast	0.0503876	0	0	0.0542636	0.321705	0.271318	0.158915
Static bend	0	0	0	0.229508	0.213115	0.311475	0.0655738
stop_large	0	0.118644	0.0677966	0	0.271186	0.542373	0
Back	0.00904977	0.656109	0.122172	0.0271493	0	0.167421	0.0135747
small_motion	0.0201342	0.234899	0.120805	0.134228	0.352349	0	0.137584
Hunch	0.0150754	0.361809	0.0753769	0.0150754	0.241206	0.291457	0
Ratio sNPFR-RNAi Control
	run_large	Head-Cast	Static bend	stop_large	Back	small_motion	Hunch
run_large	#DIV/0!	1.4797	0.462406	1.38722	3.08271	1.66466	0.762208
Head-Cast	1.90213	n/a	n/a	1.36563	0.934183	1.13803	0.959845
Static bend	#DIV/0!	n/a	n/a	2.52459	0.837237	0.856557	3.60656
stop_large	#DIV/0!	0.559322	1.11864	#DIV/0!	0.745763	1.62712	#DIV/0!
Back	0.651584	1.13831	0.517434	0.977376	#DIV/0!	1.26887	0.977376
small_motion	0.780201	0.68697	1.33749	1.8914	0.975252	n/a	1.33284
Hunch	1.18342	1.13608	0.514529	0.338119	0.971009	1.27108	#DIV/0!
P-Values Comparison Control and RNAi
	run_large	Head-Cast	Static bend	stop_large	Back	small_motion	Hunch
run_large	0	0.042642	0.0413446	0.363833	6.37794e-07	7.06324e-09	2.11791e-16
Head-Cast	0.00493932	0	0	0.150957	0.286935	0.0974119	0.704129
Static bend	0	0	0	1.77494e-16	0.028306	0.0118931	2.82416e-07
stop_large	0	8.92917e-09	0.472899	0	5.74988e-06	4.30669e-21	0
Back	0.23618	0.000230024	5.73218e-12	0.844307	0	0.0296527	0.890323
small_motion	0.345031	7.41579e-08	0.0265567	5.22054e-06	0.669348	0	0.0166582
Hunch	0.696462	0.0364976	1.4516e-07	3.42353e-05	0.700481	0.00152401	0

### Sheet: Fig.S1
Transition probabilities during the first five seconds following stimulus onset
AttP2>UAS-TNT Fed 5h										AttP2>UAS-TNT Fed 5h
	run_large	Head-Cast	Static bend	stop_large	Back	small_motion	Hunch				run_large	Head-Cast	Static bend	stop_large	Back	small_motion	Hunch
run_large	0	0.0357143	0.0119048	0.0119048	0.0952381	0.488095	0.357143			run_large	0	0.0357143	0.0119048	0.0119048	0.0952381	0.488095	0.357143
Head-Cast	0.042471	0	0	0.030888	0.335907	0.339768	0.123552			Head-Cast	0.042471	0	0	0.030888	0.335907	0.339768	0.123552
Static bend	0	0	0	0.102564	0.358974	0.358974	0.0512821			Static bend	0	0	0	0.102564	0.358974	0.358974	0.0512821
stop_large	0.0217391	0.0434783	0.0869565	0	0.282609	0.543478	0			stop_large	0.0217391	0.0434783	0.0869565	0	0.282609	0.543478	0
Back	0.00507614	0.593909	0.101523	0.0456853	0	0.228426	0.0253807			Back	0.00507614	0.593909	0.101523	0.0456853	0	0.228426	0.0253807
small_motion	0.0265152	0.310606	0.0492424	0.147727	0.393939	0	0.0719697			small_motion	0.0265152	0.310606	0.0492424	0.147727	0.393939	0	0.0719697
Hunch	0.0075188	0.360902	0.0451128	0.0075188	0.323308	0.255639	0			Hunch	0.0075188	0.360902	0.0451128	0.0075188	0.323308	0.255639	0
AttP2>UAS-TNT Fed on sucrose 5h										AttP2>UAS-TNT Starved 5h
	run_large	Head-Cast	Static bend	stop_large	Back	small_motion	Hunch				run_large	Head-Cast	Static bend	stop_large	Back	small_motion	Hunch
run_large	0	0.141176	0.0117647	0.105882	0.0470588	0.470588	0.223529			run_large	0	0.0762712	0.0254237	0.0508475	0.0677966	0.525424	0.254237
Head-Cast	0.0575916	0	0	0.0209424	0.329843	0.361257	0.0628272			Head-Cast	0.0756757	0	0	0.0324324	0.318919	0.32973	0.108108
Static bend	0	0	0	0.030303	0.333333	0.30303	0.0606061			Static bend	0	0	0	0.107143	0.357143	0.321429	0.0714286
stop_large	0	0.025	0.025	0	0.05	0.85	0			stop_large	0.0625	0.0625	0.0625	0	0.375	0.40625	0
Back	0.0118343	0.627219	0.0946746	0.0118343	0	0.242604	0.0118343			Back	0	0.617647	0.0882353	0.0176471	0	0.247059	0.0235294
small_motion	0.0492424	0.287879	0.0492424	0.128788	0.420455	0	0.0492424			small_motion	0.048	0.356	0.036	0.064	0.444	0	0.04
Hunch	0.0126582	0.253165	0.0632911	0	0.21519	0.455696	0			Hunch	0.00980392	0.362745	0.0294118	0.0196078	0.215686	0.362745	0
AttP2>UAS-TNT Ratio Fed on sucrose 5h/Fed 5h										AttP2>UAS-TNT Ratio Starved 5h/Fed 5h
	run_large	Head-Cast	Static bend	stop_large	Back	small_motion	Hunch				run_large	Head-Cast	Static bend	stop_large	Back	small_motion	Hunch
run_large	#DIV/0!	3.95294	0.988235	8.89412	0.494118	0.964132	0.625882			run_large	#DIV/0!	2.13559	2.13559	4.27119	0.711864	1.07648	0.711864
Head-Cast	1.35602	n/a	n/a	0.67801	0.981946	1.06324	0.508508			Head-Cast	1.78182	n/a	n/a	1.05	0.949425	0.970455	0.875
Static bend	n/a	n/a	n/a	0.295455	0.928571	0.844156	1.18182			Static bend	n/a	n/a	n/a	1.04464	0.994898	0.895408	1.39286
stop_large	0	0.575	0.2875	#DIV/0!	0.176923	1.564	#DIV/0!			stop_large	2.875	1.4375	0.71875	#DIV/0!	1.32692	0.7475	#DIV/0!
Back	2.33136	1.05609	0.932544	0.25904	#DIV/0!	1.06206	0.466272			Back	0	1.03997	0.869118	0.386275	#DIV/0!	1.08157	0.927059
small_motion	1.85714	0.926829	1	0.871795	1.06731	#DIV/0!	0.684211			small_motion	1.81029	1.14615	0.731077	0.433231	1.12708	#DIV/0!	0.555789
Hunch	1.68354	0.701477	1.40295	0	0.665587	1.78258	#DIV/0!			Hunch	1.30392	1.00511	0.651961	2.60784	0.667123	1.41897	#DIV/0!
P-Values Comparison Fed and Fed on sucrose										P-Values Comparison Fed and Starved
	run_large	Head-Cast	Static bend	stop_large	Back	small_motion	Hunch				run_large	Head-Cast	Static bend	stop_large	Back	small_motion	Hunch
run_large	0	1.16327e-16	0.98936	2.05226e-19	4.69414e-05	0.447633	1.09058e-10			run_large	0	0.000112381	0.0335002	7.82205e-07	0.0307	0.0963904	7.44934e-07
Head-Cast	0.121402	0	0	0.205782	0.781539	0.320419	5.02356e-06			Head-Cast	0.00180534	0	0	0.747575	0.427254	0.650388	0.273657
Static bend	0	0	0	3.48185e-10	0.223472	0.00837143	0.386997			Static bend	0	0	0	0.716976	0.920272	0.0821051	0.0628995
stop_large	8.59195e-06	0.0218355	5.7551e-09	0	5.3148e-41	1.07752e-47	0			stop_large	5.25929e-06	0.0610687	0.0459234	0	1.31641e-05	1.33531e-09	0
Back	0.0663485	0.140445	0.619149	1.89756e-05	0	0.457438	0.0334891			Back	0.0373113	0.28879	0.299263	0.000487844	0	0.320726	0.711301
small_motion	0.00860714	0.279022	0.978312	0.230451	0.233983	0	0.0348078			small_motion	0.0106613	0.03394	0.153141	2.9165e-09	0.0238917	0	0.00185986
Hunch	0.294519	3.26434e-07	0.0630067	0.00894305	1.13089e-07	2.40831e-20	0			Hunch	0.585937	0.947933	0.0818656	0.0186745	9.0759e-08	2.91293e-07	0
